# ToolsGenie 2.0: A Scalable and Extensible Multi-Agent System for Bioinformatics Automation

**DOI:** 10.64898/2026.01.06.697527

**Authors:** Youjia Ma, Bo-Wei Han, Minzhe Zhang, Yang Leng, Wenhao Gu, KC Shashidhar, Xiao Yang

## Abstract

The rapid expansion of biomedical data necessitates efficient bioinformatics tools, yet conventional workflows rely heavily on manual dependencies, hindering scalability and broader adoption. Building on the foundation of ToolsGenie 1.0, we introduce ToolsGenie 2.0, a multi-agent AI framework that automates bioinformatics analyses through natural language queries and file inputs. ToolsGenie 2.0 addresses the growing need for customizable analyses by offering extensibility, reproducibility, improved accuracy, and ease of use. It incorporates a ReAct-based architecture with dual-layer extensibility for sub-agents and specialized tools, along with dynamic Docker image selection for automated, sandboxed, and secure environment management. Rigorous benchmarking shows that ToolsGenie 2.0 achieves 68.6% accuracy on an in-house dataset and 48.3% accuracy on BixBench, demonstrating competitive performance across diverse evaluation settings. These innovations position ToolsGenie 2.0 as a versatile platform for broadening access to bioinformatics in both research and clinical contexts. ToolsGenie 2.0 is available on the PromptBio platform (<u>platform.promptbio.ai</u>).
