## Supplementary Table 1 for "ToolsGenie 2.0: A Scalable and Extensible Multi-Agent System for Bioinformatics Automation"

### Sheet: Sheet1
Supplementary Table 1. Performance of ToolsGenie 2.0 and Biomni in In-house Dataset
ID	Field	Question	Biomni	ToolsGenie	Comment
a-1-1	Sequence Data Processing	I have a forward sequence, can you help me convert it to reverse complementary sequence? The sequence is: AATTGGGACCAACACTAGAATATCACCCTCCCTCTGGTCCTGAGGGAGAGGAATCCTCCTGGGTTTCCAGATCCTG	√	√
a-1-2	Sequence Data Processing	Can you generate tbi file for my vcf.gz file?	√	√
a-1-3	Sequence Data Processing	Please help convert my bam file to sam file	√	√
a-1-4	Sequence Data Processing	merge two fastq.gz files	√	√
a-1-5	Sequence Data Processing	Can you give me a fasta sequence of the human genome region chr1:100000..200000?	√	√
a-1-6	Sequence Data Processing	I'd like to select 10 random reads from a fastq file.	√	√
a-1-7	Sequence Data Processing	I want to convert my multi-line fasta file to single-line sequence format.	√	√
a-1-8	Sequence Data Processing	Filter the bam file with quality score threshold of 30	√	√
a-1-9	Sequence Data Processing	Calculate GC content for each sequence in the fasta and save results.	√	√
a-1-10	Sequence Data Processing	Calculate the average coverage only over positions with non-zero coverage directly from the BAM file. Do not use any external BED file. Just use the aligned regions as captured bases.	√	√
a-1-11	Sequence Data Processing	Can you help me extract reads from a bam file that fall within a given region? The region is chr6:29796670-29910329	√	√
a-1-12	Sequence Data Processing	I want to extract all Paenibacillus sequences from a large multi-FASTA file	√	√
a-1-13	Sequence Data Processing	I have the gene TP53. Could you calculate, for each transcript, the total non-overlapping exon length, ensuring that only exact gene name matches are used (no fuzzy matching).	√	×	ToolsGenie: Incorrectly included genes other than TP53 when processing the TP53 GTF file. The agent’s subsequent analysis was compromised due to loss of information, as a result of excessively long output being truncated.
a-1-14	Sequence Data Processing	I want to extract the soft-clipped sequences from a BAM file and save the retrieved full sequences into a FASTQ file.	√	√
a-1-15	Sequence Data Processing	Run BLAST to align query.fa against ref.fa and output the results in a specified format 6.	√	√
a-2-1	Genomics	Can you convert the Gene Symbols of a set of genes to RefSeq accession id, and Ensembl ID?	√	√
a-2-2	Genomics	Identify and classify structural variants (SVs) >50bp from whole-genome sequencing data	×	×	ToolsGenie: Produced an empty result file. Biomni: The structural variant calls in its result file did not match the reference answer, as the Manta software was not detected in the environment, leading it to use samtools instead.
a-2-3	Genomics	Detect germline SNPs and indels from exome sequencing data	√	√
a-2-4	Genomics	Call SNPs and indels from the BAM file and generate VCF file	×	×	ToolsGenie: Downloaded an incorrect genome version for the analysis. Biomni: Used samtools to call SNPs, which was not the specified or standard method for the task.
a-2-5	Genomics	Generate a circos plot showing the co-occurrence of mutations in this cancer cohort	×	×	The generated plot was entirely different from the expected visualization.
a-2-6	Genomics	Detect copy number variations from whole-exome sequencing BAM files and visualize the results	×	√	Biomni: Failed to install CNVkit and therefore could not perform copy number annotation.
a-2-7	Genomics	Can you draw chromosome ideograms for human chr8?	√	√
a-2-8	Genomics	Run GSEA on ranked gene list to identify most enriched gene set of biological process. Identify the top 5 significantly enriched gene sets	√	√
a-2-9	Genomics	What KEGG pathways does the following genes are enriched	√	√
a-2-10	Genomics	Calculate the average length of single-copy orthologous genes (SCOGs) for both animals and fungi. The task involves reading the FASTA files of SCOGs, calculating the sequence length for each gene, and then computing the average length for each lineage. The results will be saved in a summary report.	√	√
a-2-11	Genomics	Extract specific subsequences from mitochondrial genomes of Barbonymus species using AnnotationBustR and save the extracted sequences to FASTA files.	×	×	Biomni: Failed to install the AnnotationBustR package. ToolsGenie: Did not utilize AnnotationBustR for sequence extraction, deviating from the required methodology.
a-2-12	Genomics	Annotate the provided VCF file to determine the functional impact of its variants.	√	√
a-2-13	Genomics	Given a VCF file containing somatic mutations and calculating Tumor Mutational Burden (TMB)	×	×	Biomni: Calculated the Tumor Mutational Burden (TMB) incorrectly. ToolsGenie: For paired samples, incorrectly output individual TMB values for each sample instead of a single combined value, despite the underlying calculations being accurate.
a-2-14	Genomics	Given a FASTQ file from a shotgun metagenomics experiment of a gut sample. Your goal is to determine the taxonomic composition of the microbial community.	×	×	Biomni: Unable to complete the analysis, it generated a fabricated report. ToolsGenie: Encountered execution errors and produced no output.
a-2-15	Genomics	Generating a locus zoom plot for the most 3 significant SNP on chromosome 7, using a Genome-Wide Association Study (GWAS) summary statistics file. The plot needs to display the p-values of all SNPs in the region as a scatter plot on a -log10 scale, with the lead SNP highlighted in a different color.	√	√
a-3-1	Transcriptomics	Merge two RNA-Seq datasets from different sources and correct batch effects using ComBat.	×	×	Biomni: Mistakenly interpreted sample identifiers B1 and B2 as batch labels. ToolsGenie: Committed the same error as Biomni and additionally failed to perform batch effect correction.
a-3-2	Transcriptomics	Estimate immune cell proportions in bulk RNA-Seq data using xCell.	×	√	Biomni: Failed to install the xCell package.
a-3-3	Transcriptomics	Perform differential analysis using limma to identify the top 20 markers for each pairwise comparison among the three grades.	×	√	Biomni: Failed to install a required R package. It proceeded with self-generated synthetic data as input, leading to an invalid result.
a-3-4	Transcriptomics	Use DESeq2 for differential analysis and plot results as a volcano plot.	×	√	ToolsGenie: The generated plotting code failed to execute correctly. Biomni: Could not install DESeq2 and implemented differential analysis with custom code, producing results inconsistent with the reference answer.
a-3-5	Transcriptomics	Predict alternative splicing events from RNA-Seq data using rMATS.	×	√	Biomni: Failed to install rMATS. It wrote a custom script to complete the task, but the results were inconsistent with the reference answer.
a-3-6	Transcriptomics	Identify fusion genes from uploaded RNA-Seq data using STAR-Fusion.	×	√	Biomni: Failed to install STAR-Fusion.
a-3-7	Transcriptomics	Normalize the raw RNA-Seq counts from the uploaded dataset using TPM.	√	√
a-3-8	Transcriptomics	Estimate human transcript abundances from the FASTQ files using Salmon, and provide a summary table of the top 10 expressed transcripts.	×	√	Biomni: Failed to install Salmon.
a-3-9	Transcriptomics	Identify non-coding RNAs in the transcriptome assembly and classify them by type (e.g., lncRNA, miRNA).	√	×	ToolsGenie: Misinterpreted the problem’s intent based on the input content.
a-3-10	Transcriptomics	Convert DNA sequence to RNA sequence.	√	√
a-3-11	Transcriptomics	Predict RNA secondary structures for differentially expressed small RNAs using ViennaRNA.	×	√	Biomni: Failed to successfully call RNAfold. Instead of generating a secondary structure plot, it placed text output within a plot figure.
a-3-12	Transcriptomics	Perform target prediction for the miRNAs using TargetScan.	×	×	Biomni: Unable to install TargetScan, it wrote a custom script for prediction. ToolsGenie: Failed to generate the correct input format required by TargetScan.
a-3-13	Transcriptomics	Identify transcripts in the transcriptome assembly using Trinity with the provided RNA-Seq reads.	×	√	Biomni: Unable to install Trinity, it attempted assembly with a custom script.
a-3-14	Transcriptomics	Compute, for each gene and sample, the ratio between the mean circRNA expression and the mean linear RNA expression (circRNA/linear ratio).	√	×	ToolsGenie: Produced results inconsistent with the reference answer.
a-3-15	Transcriptomics	Merge the TPM data from two Salmon output files into a single file.	√	√
a-4-1	Epigenomics	Analyze the ChIP-Seq BAM file to identify peak regions using with a control BAM. Save significant narrow peaks (q-value < 0.01).	√	√
a-4-2	Epigenomics	Identify differentially methylated regions (DMRs) between cancer and normal samples using methylKit	×	×	Biomni: Failed to install the required tool and performed differential analysis with a custom script, yielding completely incorrect results. ToolsGenie: Failed to install the required tool.
a-4-3	Epigenomics	Process the DNA methylation data to identify methylation levels on provided samples	×	√	Biomni: Bismark was not installed and its installation failed. The agent implemented a custom program for methylation calling that only analyzed CT-converted alignments. The standard Bismark pipeline requires analyzing both CT and GA alignments and merging them. The custom approach likely lost methylation information from the reverse strand.
a-4-4	Epigenomics	Identify the enriched motif on the given sequences	√	√
a-4-5	Epigenomics	Analyze ChIP-seq read data to compute mean and median read sizes for each experiment and generate a summary table.	√	√
a-4-6	Epigenomics	Perform cell-type-specific association testing on DNA methylation data to identify disease and covariate effects.	×	×	Biomni: Wrote a custom script for calculation, and the results were inconsistent with the reference answer. ToolsGenie: Calculation results were inconsistent with the reference answer.
a-4-7	Epigenomics	Compute count profiles for ChIP-seq reads, considering both full read length and read end positions, and generate a summary table.	×	×	Both Biomni and ToolsGenie misinterpreted the problem.
a-4-8	Epigenomics	Compute and visualize the optimal segmentation model with 2 peaks for each ChIP-seq data set.	×	×	Both Biomni and ToolsGenie produced results inconsistent with the reference answer.
a-4-9	Epigenomics	Analyze the distribution of age-related CpG sites across chromosomes for both Zebra Finch (ZF) and Jackdaw (JD) datasets. Specifically, calculate the density of CpG sites per chromosome and determine if the distribution is uniform, which involves counting the number of CpG sites per chromosome, calculating the density, and performing a chi-square test to assess uniformity.	×	×	Both Biomni and ToolsGenie produced results inconsistent with the reference answer.
a-4-10	Epigenomics	Given ChIP-seq peak locations for a transcription factor and a gene annotation file in GTF format, and identify the nearest gene for each ChIP-seq peak using HOMER.	√	√
a-5-1	Single-Cell & Spatial Omics	Perform quality control on a single-cell RNA-seq dataset to preserve high-quality cells, filtering for specific criteria such as the number of genes (200~4500), mitochondrial reads (< 10%), and UMI counts (< 40000).	√	×	ToolsGenie: Did not perform necessary filtering steps.
a-5-2	Single-Cell & Spatial Omics	How do I perform clustering on single-cell RNA-seq data after dimensionality reduction and visualize the results as a labeled UMAP plot?	√	√
a-5-3	Single-Cell & Spatial Omics	How can I infer differentiation trajectories (pseudotime) from my scRNA-seq data to study cell state transitions	√	√
a-5-4	Single-Cell & Spatial Omics	Identify spatially variable genes on the provided spatial gene expression data.	√	√
a-5-5	Single-Cell & Spatial Omics	Normalize single-cell RNA-seq count data and filter genes of interest. Note that the raw count data uses gene IDs, and the output file should use gene names.	×	×	Biomni: Did not map gene IDs to gene names. ToolsGenie: Also failed to correctly understand and perform the required ID mapping.
a-5-6	Single-Cell & Spatial Omics	Given folder of single-cell RNA-seq expression data output by cellranger identify the top 10 marker genes for all clusters compared to all other cells.	√	√
a-5-7	Single-Cell & Spatial Omics	Given a Seurat object rds file and you need to automated cell type annotation for each cluster using singleR	×	√	Biomni: Failed to install SingleR.
a-5-8	Single-Cell & Spatial Omics	Doublet detection and removal for a Seurat object	√	√
a-5-9	Single-Cell & Spatial Omics	Given an identified broad cluster of "T-cells" Seurat object. To investigate T-cell subtypes (e.g., CD4+, CD8+, regulatory T-cells), you need to perform a sub-clustering analysis.	√	×	ToolsGenie: Failed to correctly extract T cells based on the annotation information within the Seurat object.
a-5-10	Single-Cell & Spatial Omics	Identify spatially distinct regions in tissue based on gene expression patterns from spatial transcriptomics data.	√	√
a-6-1	Metagenomics	Perform trimming of 16s FASTQ reads based on the provided primer sequences.	√	×	ToolsGenie: Only retained the first 200 sequences from the initial quality control step for downstream analysis.
a-6-2	Metagenomics	Infer Amplicon Sequence Variants (ASVs) and predict whether the ASVs correspond to ribosomal RNA sequences.	×	×	Biomni: Generated results in an unreadable format. ToolsGenie: Failed to install DADA2.
a-6-3	Metagenomics	ind the first ORF in the viral sequence and output its protein sequence	√	√
a-6-4	Metagenomics	Using the provided 16S rRNA amplicon sequence variant (ASV) table, calculate beta diversity between sample groups and identify significantly different taxa.	×	√	Biomni: The differential ASV analysis was incorrect; the top 3 ASVs were not present in the results.
a-6-5	Metagenomics	Using the provided 16S rRNA amplicon sequence variant (ASV) table, calculate alpha diversity between sample groups.	√	√
a-6-6	Metagenomics	Using the provided 16S rRNA amplicon sequence variant (ASV) table,generate tables and plots of absolute and relative feature/taxon counts, and plot alpha rarefaction curves.	√	√
a-6-7	Metagenomics	Cluster ASVs using VSEARCH to generate centroid sequences and a table of clustered results.	√	√
a-6-8	Metagenomics	Get raw counts per each gene present in the assembly with collected featurecounts tsv table output	×	√	Biomni: Failed to install featureCounts. It implemented a Python version which produced inconsistent results.
a-6-9	Metagenomics	Assemble the provided sequences.	√	√
a-6-10	Metagenomics	search ORFs with a set of HMM profiles, and rank results	√	√
a-7-1	Proteomics	Use BLAST to find the top 3 similar proteins to human hemoglobin (HBB) in mice.	√	√
a-7-2	Proteomics	Given a FASTA sequence, how can hmmscan be used to detect the possible Pfam domains it may contain	×	√	Biomni: The results were clearly incorrect.
a-7-3	Proteomics	Retrieve the amino acid sequence of human albumin (ALB) from UniProt and calculate its molecular weight.	√	√
a-7-4	Proteomics	Get the isoelectric point distribution of proteins in a given FASTA file	√	√
a-7-5	Proteomics	Generate TIC graphs of mass spectra based on mzML data.	√	×	ToolsGenie: The generated Total Ion Chromatogram (TIC) included MS2 data, which does not conform to the standard definition of a TIC.
a-7-6	Proteomics	Convert Thermo RAW files to mzML format.	×	√	Biomni: Failed to install the required package(s).
a-7-7	Proteomics	Peptide identification for DDA label-free quantification (LFQ) using the provided mzML files and a reference FASTA database.	×	×	Both ToolsGenie and Biomni failed to install the required package(s).
a-7-8	Proteomics	Perform DIA label-free quantification (LFQ) using the provided mzML files and a reference FASTA database.	×	×	Both agents failed to install the required packages. Biomni wrote flawed code, while ToolsGenie fabricated data.
a-7-9	Proteomics	Visualizes differential methylation and expression analyses, and performs a chi-square test to evaluate the association between m6A modification and differentially expressed genes (DEGs).	√	√
a-7-10	Proteomics	Fits the Michaelis–Menten equation to calculate Vmax and Km with and without inhibitor, and plots both the Michaelis–Menten and Lineweaver–Burk (double-reciprocal) plots to compare enzyme kinetics differences.	√	√
a-8-1	Metabolomics	Using the LC-MS peak list m/z, annotate metabolites by matching to the HMDB database and report putative identifications	√	√
a-8-2	Metabolomics	Preprocessing of raw mass spectrometry data (peak extraction and alignment using BSA1_F1 as reference)	×	×	Biomni: Failed to install the required package. ToolsGenie: Failed to complete the alignment step.
a-8-3	Metabolomics	Preprocesses metabolomics data, standardizes the samples, and generates a hierarchical clustering heatmap with tissue-type color annotations to visualize metabolic differences among different tissue samples.	√	√
a-8-4	Metabolomics	Retrieve corresponding metabolites based on a list of HMDB IDs.	√	√
a-8-5	Metabolomics	Variance-based metabolite selection (top 50 metabolites with the highest variance) followed by Fisher’s exact test for pathway enrichment analysis.	√	√
a-9-1	Immunoinformatics	Using a somatic VCF file from tumor sequencing, generate peptides for neoantigen prediction	×	×	ToolsGenie: Failed to use VEP and snpEff, and subsequently generated mock protein sequences. Biomni: After failing to call the Ensembl API, it used random sequences as a reference proteome and erroneously generated 21-amino acid peptides for MHC class I prediction.
a-9-2	Immunoinformatics	Analyze the TCR sequencing data and identify top5 TRB sequences usage	×	×	Both MixCR and TRUST failed to run successfully.
a-9-3	Immunoinformatics	Determine HLA class I/II alleles from example bam file	×	×	Biomni: Attempted to run five different software tools via Docker, all of which failed. ToolsGenie: Incorrectly flagged the BAM file as problematic due to an outdated samtools version in its Docker image.
a-9-4	Immunoinformatics	Immune cell infiltration analysis using xCell	×	×	Neither agent successfully installed the xCell package.
a-9-5	Immunoinformatics	Reads multiple TCR clonotype data files, calculates each sample’s Shannon diversity index and Gini index separately.	√	×	The input file contained a typo in the column name of the final category. ToolsGenie incorrectly handled semicolon-separated numbers by deleting them rather than summing them, leading to erroneous values.
a-9-6	Immunoinformatics	Analyze the distribution of single-cell TCR clonotypes across different cell clusters and visualized the results using a stacked bar plot and a heatmap.	√	×	ToolsGenie: Encountered issues parsing the input file.
a-9-7	Immunoinformatics	Analyze V and J gene usage from BCR sequences.	√	√
a-9-8	Immunoinformatics	Evaluate tumor purity or immune/stromal cell infiltration.	×	×	Both agents failed to install the ESTIMATE package. They each implemented an imprecise algorithm, producing results that significantly deviated from the reference answer.
a-9-9	Immunoinformatics	Compare TCR repertoires between two patient groups, and calculate Morisita–Horn overlap index.	×	√	Biomni: Made calculation errors.
a-9-10	Immunoinformatics	Annotate immune checkpoint gene variants from WES data.	√	√
a-10-1	Clinical Bioinformatics	Filter insertions and deletions longer than 1kb from the VCF file.	√	×	ToolsGenie: Incorrectly filtered out (deleted) other types of structural variants.
a-10-2	Clinical Bioinformatics	Calculate PRS with Plink and predict disease risk scores.	×	×	Biomni: Could not utilize Plink. ToolsGenie: Encountered issues processing the Plink file.
a-10-3	Clinical Bioinformatics	Predict variant pathogenicity using ACMG guidelines on provided VCF data. The VCF file has been annotated.	×	×	The evaluation process implemented by the agents was overly simplistic.
a-10-4	Clinical Bioinformatics	Read the drug response data and calculate the IC50 of the drug.	√	√
a-10-5	Clinical Bioinformatics	Annotate variants.vcf using the custom VEP database vep_custom.vcf.gz.	×	×	Biomni: Could not utilize VEP. ToolsGenie: The output was problematic.
a-11-1	Functional and Network Analysis	Given a list of differentially expressed genes (DEGs), retrieve their protein-protein interactions from the STRING database and visualize the network.	√	√
a-11-2	Functional and Network Analysis	Perform co-expression network analysis on gene expression data using WGCNA and identify hub genes.	×	√	Biomni: Did not have WGCNA installed/available.
a-11-3	Functional and Network Analysis	Analyze PPI network to identify top 5 hub genes using degree centrality.	√	×	The input file lacked a header, and ToolsGenie read it incorrectly.
a-11-4	Functional and Network Analysis	Run GSEA on ranked gene list to identify most enriched gene set of biological process. Identify the top 5 significantly enriched gene sets	×	√	Biomni: Although it had an integrated GSEA tool, it only used the top 1000 genes for the analysis (a setting used for debugging that was not reverted).
a-11-5	Functional and Network Analysis	Perform co-expression analysis on log-transformed expression data to identify significant for different type (ANOVA p-value < 0.005).	√	√
a-11-6	Functional and Network Analysis	Perform an overrepresentation analysis (ORA) of gene ontology (GO) terms based on the differential expression results using the provided reference files. Identify the top 10 most significantly enriched GO terms by adjusted p-value and visualize them in a bar plot.	×	√	Biomni: Failed to correctly install DESeq2 and resorted to using a t-test. The task required differential gene expression analysis based on ASXL1 mutation condition.
a-11-7	Functional and Network Analysis	Analyze the correlation between gene expression and gene essentiality scores across common cell lines. Identify and visualize the top and bottom correlated genes, and compute the proportion of genes with significant positive and negative correlations.	√	×	ToolsGenie: Made calculation errors.
a-11-8	Functional and Network Analysis	Integrate a PPI network and a miRNA–target network to identify cross-layer hub genes, defined as the top 5 genes ranked by a cross-layer score combining PPI connectivity and number of miRNA regulators.	√	√
a-11-9	Functional and Network Analysis	Detect communities in a large-scale biological network using Louvain algorithm, and evaluate community quality with modularity score.	√	√
a-11-10	Functional and Network Analysis	Identify the KEGG pathways in which the following genes are enriched.	√	√
a-12-1	Phylogenetics/Evolution	Given a FASTA file of orthologous gene sequences, build a maximum-likelihood phylogeny and generate visulization.	×	√	Biomni: Did not generate the results correctly.
a-12-2	Phylogenetics/Evolution	Build phylogeny tree from sequence data.	√	√
a-12-3	Phylogenetics/Evolution	Convert a fruit fly gene symbol to its human ortholog	√	√
a-12-4	Phylogenetics/Evolution	Calculate Moran's I autocorrelation coefficient for phylogenetic traits (body mass and longevity) using a phylogenetic distance matrix derived from a given tree.	√	√
a-12-5	Phylogenetics/Evolution	Analyze the distribution of treeness values (tree lengths) for single-copy orthologous genes in animals and fungi, and generate a violin plot to visualize and compare the distributions between the two groups.	√	√
a-13-1	Synthetic Biology	Design CRISPR gRNAs for human FOXP3, focusing on on-target 20nt sequences with NGG PAM, without considering off-target effects.	√	√
a-13-2	Synthetic Biology	Design PCR primers for human FOXP3 mRNA using Primer3 without considering off-target effects.	√	√
a-13-3	Synthetic Biology	Assemble a synthetic plasmid from dna_parts.fasta using Golden Gate cloning with BsaI, and output a circular construct map with part positions.	√	√
a-13-4	Synthetic Biology	Predict protein solubility for synthetic constructs using SoluProt, and suggest mutations for improvement. The protein sequence is: MQIFVKTLTGKTITLEVEPSDTIENVKAKIQDKEGIPPDQQRLIFAGKQLEDGRTLSDYNIQKESTLHLVLRLRGG.	×	√	Biomni: Misunderstood the question.
a-13-5	Synthetic Biology	Design a different protein sequence that may maintain similar structure and functionality to the provided sequence: MVHLTPEEKSAVTALWGKVNVDEVGGEALGRLLVVYPWTQRFFESFGDLSTPDAVMGNPK.	√	√
a-14-1	Structural Bioinformatics	Predict the 3D structure of a protein sequence using AlphaFold (model type: alphafold2_ptm), and output the PDB file with confidence scores.	×	×	Failed to install AlphaFold.
a-14-2	Structural Bioinformatics	Predict protein-ligand binding sites and list residues involved.	√	√
a-14-3	Structural Bioinformatics	Analyze the binding interface between a protein and a DNA molecule in a PDB structure, listing contacting residues and nucleotides.	×	√	Biomni: The methodology used was flawed.
a-14-4	Structural Bioinformatics	Predict the secondary structure of an RNA sequence using RNAfold and visualize the base-pairing probabilities as a heatmap.	×	√	Biomni: The methodology used was flawed.
a-14-5	Structural Bioinformatics	Predict DNA quadruplex structures in genomic sequences using QuadParser and list identified G-quadruplex motifs.	×	√	Biomni: Failed to install the QuadParser package.
a-15-1	Multi-Omics Integration	Correlate DNA methylation (beta values) with gene expression for the same samples. Identify genes with significant negative correlations	√	√
a-15-2	Multi-Omics Integration	Perform cell-type-specific cis-QTL analysis on methylation data to identify SNP effects on CpG sites.	√	×	ToolsGenie: Did not account for covariates in the analysis.
a-15-3	Multi-Omics Integration	I have provided ChIP-seq results for the transcription factor SPT5 and RNA-seq data before and after knockout. Integrate the RNA-seq and ChIP-seq data to identify the transcription factor's target genes.	√	√
a-15-4	Multi-Omics Integration	Integrate WES and RNA-Seq data to identify expressed pathogenic variants.	√	×	ToolsGenie: Incorrectly matched variant information.
a-15-5	Multi-Omics Integration	Integrate differentially expressed genes and proteins, and identify concordant vs. discordant regulation trends.	√	√
a-15-6	Multi-Omics Integration	Integrate RNA-Seq and WGS data to identify A-to-I RNA editing sites	√	×	ToolsGenie: Mistakenly treated the first variant entry in the VCF file as the header.
a-15-7	Multi-Omics Integration	Use iClusterPlus to integrate RNA-seq, DNA methylation, and miRNA data for unsupervised clustering, and identify three molecular subtypes.	×	√	Both Biomni and ToolsGenie failed to install iClusterPlus.
a-15-8	Multi-Omics Integration	Using Signac and Seurat, jointly analyze a single-cell multi-omic dataset measuring chromatin accessibility (scATAC-seq) and gene expression (scRNA-seq) in the same cells; then, generate a UMAP visualization based solely on the chromatin accessibility data, as well as a joint UMAP integrating both modalities.	×	×	Biomni: Failed to install Seurat and Signac. ToolsGenie also failed to install Signac, as no Docker image was available.
a-15-9	Multi-Omics Integration	Apply WGCNA to cluster multi-omics features and identify modules associated with disease phenotype.	×	√	Biomni: Failed to install WGCNA.
a-15-10	Multi-Omics Integration	Use Mendelian Randomization to test whether genetic variants (SNPs) causally affect gene expression, which in turn influences a phenotype using the MendelianRandomization R package.	×	√	Biomni: Failed to install the Mendelian Randomization R package. Its implementation of the analysis was problematic.
